# Studies of human twins reveal genetic variation that affects dietary fat perception

**DOI:** 10.1101/2020.01.18.910448

**Authors:** Cailu Lin, Lauren Colquitt, Paul Wise, Paul A. S. Breslin, Nancy E. Rawson, Federica Genovese, Ivy Maina, Paule Joseph, Lydia Fomuso, Louise Slade, Dennis Brooks, Aurélie Miclo, John E. Hayes, Antonio Sullo, Danielle R. Reed

## Abstract

To learn more about the mechanisms of human dietary fat perception, 398 human twins rated fattiness and liking for six types of potato chips that differed in triglyceride content (2.5, 5, 10, and 15% corn oil); reliability estimates were obtained from a subset (*n* = 50) who did the task twice. Some chips also had a saturated long-chain fatty acid (hexadecanoic acid, 16:0) added (0.2%) to evaluate its effect on fattiness and liking. We computed the heritability of these measures and conducted a genome-wide association study (GWAS) to identify regions of the genome that co-segregate with fattiness and liking. Perceived fattiness and liking for the potato chips were reliable (*r* = 0.31-0.62, *p* < 0.05) and heritable (up to *h*^2^ = 0.29, *p* < 0.001, for liking). Adding hexadecanoic acid to the potato chips significantly increased ratings of fattiness but decreased liking. Twins with the G allele of *rs263429* near *GATA3-AS1* or the G allele of *rs8103990* within *ZNF729* reported more liking for potato chips than did twins with the other allele (multivariate GWAS, *p* < 1×10^-5^), with results reaching genome-wide suggestive but not significance criteria. Person-to-person variation in the perception and liking of dietary fat was (a) negatively affected by the addition of a saturated fatty acid and (b) related to inborn genetic variants. These data suggest liking for dietary fat is not due solely to fatty acid content and highlight new candidate genes and proteins within this sensory pathway.
