## Supplemental table 1 for "Studies of human twins reveal genetic variation that affects dietary fat perception"

### Sheet: Sheet1
Supplemental Table 1. Statistical summary for the sensory measures for the linear mixed model analyses
For Figure 1A
	Fattiness			Liking
Predictor	Estimate	CI	p	Estimate	CI	p
(Intercept)	2.59	2.11 – 3.08	<0.001	5.07	4.60 – 5.54	<0.001
5% corn oil	0.32	0.12 – 0.52	0.002	-0.39	-0.58 – -0.19	<0.001
With added FA	0.44	0.24 – 0.64	<0.001	-0.81	-1.01 – -0.62	<0.001
European American	-0.4	-0.76 – -0.03	0.033	0.03	-0.32 – 0.38	0.863
Other races grouped	-0.99	-1.66 – -0.32	0.004	0.16	-0.48 – 0.80	0.623
Age	0	-0.01 – 0.01	0.954	-0.01	-0.01 – -0.00	0.031
5.0% corn oil: with added FA	-0.09	-0.37 – 0.19	0.514	0.62	0.35 – 0.90	<0.001
Random Effects
σ2	2.04			1.9
τ00	0.94 SubjectID			0.86 SubjectID
ICC	0.32			0.31
N	398 SubjectID			398 SubjectID
Observations	1592			1592
Marginal R2 / Conditional R2	0.030 / 0.337			0.037 / 0.338
For Figure 1B
	Fattiness			Liking
Predictors	Estimates	CI	p	Estimates	CI	p
(Intercept)	2.94	2.47 – 3.41	<0.001	4.88	4.41 – 5.34	<0.001
2.5% corn oil without added FA	-0.59	-0.78 – -0.40	<0.001	0.29	0.13 – 0.45	<0.001
5% corn oil without added FA	-0.27	-0.46 – -0.08	0.005	-0.1	-0.26 – 0.06	0.237
15% corn oil without added FA	-0.05	-0.24 – 0.14	0.63	0.2	0.04 – 0.36	0.014
European American	-0.29	-0.64 – 0.07	0.112	0.08	-0.26 – 0.43	0.634
Other race grouped	-0.68	-1.32 – -0.03	0.041	0.33	-0.31 – 0.97	0.31
Age	0	-0.00 – 0.01	0.329	-0.01	-0.02 – -0.00	0.001
Random Effects
σ2	1.88			1.34
τ00	0.88 SubjectID			0.99 SubjectID
ICC	0.32			0.42
N	398 SubjectID			398 SubjectID
Observations	1592			1592
Marginal R2 / Conditional R2	0.027 / 0.338			0.028 / 0.440
For Supplemental Figure 1
	Fattiness			Liking
Predictors	Estimates	CI	p	Estimates	CI	p
(Intercept)	3.02	2.55 – 3.48	<0.001	4.76	4.32 – 5.20	<0.001
2.5% corn oil without added FA	-0.59	-0.79 – -0.40	<0.001	0.29	0.11 – 0.47	0.001
5.0% corn oil without added FA	-0.27	-0.47 – -0.08	0.006	-0.1	-0.27 – 0.08	0.283
15% corn oil without added FA	-0.05	-0.24 – 0.15	0.637	0.2	0.02 – 0.38	0.026
2.5% corn oil with added FA	-0.15	-0.34 – 0.04	0.13	-0.53	-0.70 – -0.35	<0.001
5.0% corn oil with added FA	0.07	-0.12 – 0.27	0.455	-0.29	-0.46 – -0.11	0.002
European American	-0.3	-0.65 – 0.04	0.085	0.07	-0.26 – 0.40	0.672
Other race grouped	-0.82	-1.46 – -0.18	0.012	0.22	-0.38 – 0.83	0.474
Age	0	-0.00 – 0.01	0.58	-0.01	-0.01 – -0.00	0.016
Random Effects
σ2	1.95			1.63
τ00	0.98 SubjectID			0.91 SubjectID
ICC	0.34			0.36
N	398 SubjectID			398 SubjectID
Observations	2388			2388
Marginal R2 / Conditional R2	0.025 / 0.352			0.037 / 0.383
