## Supplemental table 2 for "Studies of human twins reveal genetic variation that affects dietary fat perception"

### Sheet: v3
Trait	Sex			Race			Age
	df	F	P	df	F	P	df	F	P
Fattiness, 2.5% corn oil (NoFA)	1, 393	0.159863	0.6895	2, 393	1.93188	0.146248	1, 393	0.173791	0.676992
Liking, 2.5% corn oil (NoFA)	1, 393	0.0344661	0.852815	2, 393	1.28663	0.27736	1, 393	6.91775	0.00886978
Fattiness, 5% corn oil (NoFA)	1, 393	0.166894	0.68311	2, 393	3.41424	0.0338805	1, 393	0.0308701	0.860621
Liking, 5% corn oil (NoFA)	1, 393	0.301443	0.583291	2, 393	0.413321	0.661737	1, 393	11.2224	0.00088635
Fattiness, 10% corn oil (NoFA)	1, 393	1.62571	0.203051	2, 393	0.886847	0.412775	1, 393	1.09584	0.295824
Liking, 10% corn oil (NoFA)	1, 393	2.30068	0.130121	2, 393	0.981341	0.375725	1, 393	1.0389	0.308704
Fattiness, 15% corn oil (NoFA)	1, 393	0.25505	0.613825	2, 393	0.662049	0.516367	1, 393	1.21706	0.270614
Liking, 15% corn oil (NoFA)	1, 393	0.225906	0.63484	2, 393	0.742227	0.476719	1, 393	11.3144	0.000844662
Fattiness, 2.5% corn oil (0.2% hexadecanoic acid)	1, 393	0.0808823	0.776255	2, 393	2.06027	0.128794	1, 393	0.233996	0.628846
Liking, 2.5% corn oil (0.2% hexadecanoic acid)	1, 393	1.28079	0.258443	2, 393	0.723036	0.485921	1, 393	0.0120189	0.912758
Fattiness, 5% corn oil (0.2% hexadecanoic acid)	1, 393	0.416023	0.519304	2, 393	2.72154	0.0670135	1, 393	0.898061	0.343885
Liking, 5% corn oil (0.2% hexadecanoic acid)	1, 393	3.40959	0.0655703	2, 393	0.850468	0.427999	1, 393	1.31596	0.252016
NaCl saltiness	1, 393	0.073524	0.786416	2, 393	1.04885	0.351318	1, 393	20.6525	7.33962e-06
NaCl liking	1, 393	2.87022	0.0910249	2, 393	0.449	0.638593	1, 393	1.20641	0.272717
Sucrose sweetness	1, 393	0.178234	0.673126	2, 393	1.0756	0.342094	1, 393	18.7551	1.88894e-05
Sucrose liking	1, 393	0.259019	0.611081	2, 393	3.53779	0.0300073	1, 393	1.22584	0.268896
PTC bitterness	1, 393	0.188057	0.664777	2, 393	4.36285	0.0133649	1, 393	1.69	0.194363
PTC liking	1, 393	0.159037	0.690261	2, 393	6.5488	0.00159316	1, 393	8.23207	0.00433781
Milk total correct	1, 327	0.487195	0.485677	2, 327	4.00518	0.0191222	1, 327	0.627631	0.4288
