## Supplemental table 6 for "Studies of human twins reveal genetic variation that affects dietary fat perception"

### Sheet: S8 Table
Color*	p-Value	min FDR	Gene Set	# Genes	Description
	<0.001	0.276	synapse GO:0045202	728	The junction between a nerve fiber of one neuron and another neuron or muscle fiber or glial cell; the site of interneuronal communication. As the nerve fiber approaches the synapse it enlarges into a specialized structure, the presynaptic nerve ending, which contains mitochondria and synaptic vesicles. At the tip of the nerve ending is the presynaptic membrane; facing it, and separated from it b…
	<0.001	0.276	cell-cell signaling GO:0007267	1490	Any process that mediates the transfer of information from one cell to another. This process includes signal transduction in the receiving cell and, where applicable, release of a ligand and any processes that actively facilitate its transport and presentation to the receiving cell. Examples include signaling via soluble ligands, via cell adhesion molecules and via gap junctions.' [GOC:dos, GOC:m…
	<0.001	0.276	positive regulation of neurogenesis GO:0050769	370	Any process that activates or increases the frequency, rate or extent of neurogenesis, the origin and formation of neurons.' [GOC:ai]
FDR=false discovery rate.
*Color corresponds to the Venn diagram in Supplemental Figure 9.
